# Genetic analysis of a phenotypic loss in the mechanosensory entrainment of a circalunar clock

**DOI:** 10.1101/2022.10.12.511720

**Authors:** Dušica Briševac, Celine Prakash, Tobias S. Kaiser

## Abstract

Genetic variants underlying traits that become either non-adaptive or selectively neutral are expected to have altered evolutionary trajectories. Uncovering genetic signatures associated with phenotypic loss presents the opportunity to discover the molecular basis for the phenotype in populations where it persists. Here we study circalunar clocks in populations of marine midge *Clunio marinus*. The circalunar clock synchronizes development to the lunar phase, and it is set by moonlight and tidal cycles of mechanical agitation. Two out of ten studied populations have lost their sensitivity to mechanical agitation while preserving sensitivity to moonlight. Intriguingly, the F1 offspring of the two insensitive populations regained the sensitivity to mechanical entrainment, implying a genetically independent loss of the phenotype. By combining quantitative trait locus mapping and genome-wide screens, we explored the genetics of this phenotypic loss. QTL analysis suggested an oligogenic origin with one prevalent additive locus in one of the strains. In addition, it confirmed a distinct genetic architecture in the two insensitive populations. Genomic screens further uncovered several candidate genes underlying QTL regions. The strongest signal under the most prominent QTL contains a duplicated *STAT1* gene, which has a well-established role in development, and *CG022363*, an ortholog of the *Drosophila melanogaster CG32100* gene, which plays a role in gravitaxis. Our results support the notion that adaptive phenotypes have a complex genetic basis with mutations occurring at several loci. By dissecting the most prevalent signals, we started to reveal the molecular machinery responsible for the entrainment of the circalunar clock.
