## Supplemental Table S1 for "Genetic analysis of a phenotypic loss in the mechanosensory entrainment of a circalunar clock"

### Sheet: Sheet1
Strain name	Origin	Established	Moonlight		Tidal turbulence
			Published	N	N
Ber-1SL	Bergen, Norway	2018 (Fuhrmann)	Fuhrmann unpublished	2870	1114
He-1SL	Helgoland, Germany	< 2005 (Neumann)	(Neumann 1966)	2841	555
Por-1SL	Port-en-Bessin, France	2015 (Kaiser)	(Kaiser et al. 2016)	653	1263
Bria-1SL	St. Briac-sur-Mer, France	2013 (Kaiser)	(Kaiser et al. 2021)	1482	634
Lou-2NM	Louannec, France	2017 (Srivastava/Kaiser)	(Kaiser et al. 2021)	1502	584
Ros-2FM	Roscoff, France	2013 (Kaiser)	(Kaiser et al. 2021)	1684	1343
Ros-2NM	Roscoff, France	2013 (Kaiser)	(Kaiser et al. 2021)	1111	893
Plou-2NM	Plouguerneau, France	2013 (Kaiser)	(Kaiser et al. 2021)	1031	519
Jean-2NM	Jean St. Jean-de-Luz, France	2007 (Kaiser)	(Kaiser et al. 2011)	698	1027
Vigo-2NM	Vigo, Spain	2015 (Llastra/Kaiser)	(Kaiser et al. 2016)	1416	784
