## Supplemental Table S2 for "Genetic analysis of a phenotypic loss in the mechanosensory entrainment of a circalunar clock"

### Sheet: Sheet1
Circular summary statistic	Ber-1SL	He-2SL	Por-1SL (Sensitive parent)	Bria-2SL	Plou-2NM	Lou-2NM	Ros-2FM (Insensitive parent)	Ros-2NM	Vigo-2NM	Jean-2NM (Insensitive parent)	RxP-F1.1	RxP-F2.1	RxP-F1.2	RxP-BC.1	JxP-F1.1	JxP-F2.1	JxP-F1.2	JxP-F2.2
Median vector direction [lunar day]	8	11	12	6	14	2	6	15	13	2	10	10	12	11	15	14	13	13
Mean vector direction [lunar day]	8.25	10.63	11.89	5.99	14.02	1.9	5.44	14.81	12.74	2.38	9.68	9.93	11.52	11.18	0.0406227	14.04	13.3892	12.6358
Vector length	0.78	0.8	0.77	0.63	0.5	0.52	0.11	0.54	0.61	0.12	0.6	0.51	0.78	0.37	0.873785	0.634111	0.852534	0.492289
Circular standard deviation	0.7	0.66	0.73	0.96	1.17	1.14	2.11	1.1	0.99	2.05	1.01	1.16	0.7	1.42	0.519463	0.954496	0.564876	1.19054
Angular varience	0.43	0.39	0.47	0.73	0.99	0.96	1.78	0.91	0.78	1.76	0.8	0.98	0.44	1.27	0.25243	0.731778	0.294932	1.01542
Angular deviation	0.66	0.62	0.68	0.86	1	0.98	1.34	0.96	0.88	1.33	0.89	0.99	0.66	1.13	0.502425	0.85544	0.543077	1.00768
