## Supplemental Table S3 for "Genetic analysis of a phenotypic loss in the mechanosensory entrainment of a circalunar clock"

### Sheet: Sheet1
Cross	Name	Type of cross	Parent 1 (female) strain and entrainment	Parent 2 (male) strain and entrainment	F1 family name and entrainment	F1 families raised together (n)	F1 (n)	F1 (female) and entrainment	F1 (male) and entrainment	F2/BC family name and entrainment	F2/BC raised separately (n)	F2/BC (n)
Ros-2FMxPor-1SL	RxP-BC.1	BC	Ros-2FM Moon	Por-1SL Moon	RxP_F1_7,9,19 Turb	3	59	RxP_F1_7,9,19 Turb	Ros-2FM Moon	RxP_BC_15 Turb	1	59
	RxP-F2.1	F2	Ros-2FM Moon	Por-1SL Moon	RxP_F1_24 Turb	1	47	RxP_F1_24 Turb	RxP_F1_24 Turb	RxP_F2_24 Turb	5	128
	RxP-F2.2	F2	Ros-2FM Moon	Por-1SL Moon	RxP_F1_7,9,19 Turb	3	59	RxP_F1_7,9,19 Turb	RxP_F1_7,9,19 Turb	RxP_F2_7.9.19 Turb	2	46
	RxP-F2.3	F2	Ros-2FM Moon	Por-1SL Moon	RxP_F1_2 Moon	1	17	RxP_F1_2 Moon	RxP_F1_2 Moon	RxP_F2_2 Turb	2	28
	RxP-F2.4	F2	Ros-2FM Moon	Por-1SL Moon	RxP_F1_15 Moon	1	29	RxP_F1_15 Moon	RxP_F1_15 Moon	RxP_F2_15 Turb	1	32
Jean-2NMxPor-1SL	JxP-F2.1	F2	Jean-2NM Moon	Por-1SL Moon	JxP_F1_8 Turb	1	36	JxP_F1_8 Turb	JxP_F1_8 Turb	JxP_F2_8 Turb	10	516
	JxP-F2.2	F2	Jean-2NM Moon	Por-1SL Moon	JxP_F1_11 Turb	1	49	JxP_F1_11 Turb	JxP_F1_11 Turb	JXP_F2_11 Turb	4	97
	JxP-F2.3	F2	Jean-2NM Moon	Por-1SL Moon	JxP_F1_6 Turb	1	73	JxP_F1_6 Turb	JxP_F1_6 Turb	JxP_F2_6 Turb	5	114
	JxP-F2.4	F2	Jean-2NM Moon	Por-1SL Moon	JxP_F1_16 Turb	1	54	JxP_F1_16 Turb	JxP_F1_16 Turb	JxP_F2_16 Turb	12	464
	JxP-BC.1	BC	Jean-2NM Moon	Por-1SL Moon	JxP_F1_11 Turb	1	49	Jean-2NM Moon	JxP-F1-11 Turb	JxP_BC_2 Turb	1	23
	JxP-BC.2	BC	Jean-2NM Moon	Por-1SL Moon	JxP_F1_16 Turb	1	54	JxP-F1-16 Turb	Jean-2NM Moon	JxP_BC_3 Turb	1	36
	JxP-BC.3	BC	Jean-2NM Moon	Por-1SL Moon	JxP_F1_11 Turb	1	49	Jean-2NM Moon	JxP-F1-11 Turb	JxP_BC_7 Turb	1	38
	JxP-BC.4	BC	Jean-2NM Moon	Por-1SL Moon	JxP_F1_6 Turb	1	73	JxP-F1-6 Turb	Jean-2NM Moon	JxP_BC_12 Turb	1	31
	JxP-BC.5	BC	Jean-2NM Moon	Por-1SL Moon	JxP_F1_6 Turb	1	73	Jean-2NM Moon	JxP-F1-6 Turb	JxP_BC_15 Turb	1	29
	JxP-BC.6	BC	Jean-2NM Moon	Por-1SL Moon	JxP_F1_11 Turb	1	49	JxP-F1-11 Turb	Jean-2NM Moon	JxP_BC_18 Turb	1	126
	JxP-BC.7	BC	Jean-2NM Moon	Por-1SL Moon	JxP_F1_11 Turb	1	49	Jean-2NM Moon	JxP-F1-11 Turb	JxP_BC_19 Turb	1	47
	JxP-BC.8	BC	Jean-2NM Moon	Por-1SL Moon	JxP_F1_6 Turb	1	73	Jean-2NM Moon	JxP-F1-6 Turb	JxP_BC_21 Turb	1	16
	JxP-BC.9	BC	Jean-2NM Moon	Por-1SL Moon	JxP_F1_6 Turb	1	73	Jean-2NM Moon	JxP-F1-6 Turb	JxP_BC_22 Turb	1	29
Ros-2FMxJean-2NM	RxJ-F1.1	F1	Ros-2FM Moon	Jean-2NM Moon	RxJ_F1_1,2 Turb	2	103
	JxR-F1.2	F1	Jean-2NM Moon	Ros-2FM Moon	JxR_F1_3,4 Turb	2	35
	RxJ-F1.3	F1	Ros-2FM Moon	Jean-2NM Moon	RxJ_F1_9,12 Turb	2	79
	RxJ-F1.4	F1	Ros-2FM Moon	Jean-2NM Moon	RxJ_F1_10,13 Turb	2	57
