## Supplemental Table S5 for "Genetic analysis of a phenotypic loss in the mechanosensory entrainment of a circalunar clock"

### Sheet: Sheet1
Strain	Site	Coordinates	Year	N	Collector	Sequencing	Sequences published
Ber-1SL	Bergen, Norway	60° 15' 58" N; 5° 14' 52" W	2017	24	Nico Fuhrmann	Illumina HiSeq3000, 2x150 bp, Max Planck genome Center Cologne	(Fuhrmann et al.)
He-2SL	Helgoland, Germany	54° 11' 05" N; 7° 52' 30" W	2005	25	Tobias Kaiser	Illumina HiSeq3000, 2x150 bp, Max Planck genome Center Cologne	(Fuhrmann et al.)
Por-1SL	Port-en-Bessin, France	49° 21' 00'' N; 0° 45' 10'' W	2009	23	Tobias Kaiser	Illumina HiSeq3000, 2x150 bp, Max Planck genome Center Cologne	(Fuhrmann et al.)
Bria-2SL	St. Briac-sur-Mer, France	48°37' 22'' N; 2°08' 33'' W	2009	20	Tobias Kaiser	Illumina HiSeq3000, 2x150 bp, Max Planck genome Center Cologne	This study
Lou-2NM	Louannec, France	48° 48' 20'' N; 3° 24' 46'' W	2011	24	Tobias Kaiser	Illumina HiSeq3000, 2x150 bp, Max Planck genome Center Cologne	This study
Ros-2FM	Roscoff, France	48° 43' 40'' N; 3° 59' 06'' W	2013	24	Tobias Kaiser	Illumina HiSeq3000, 2x150 bp, Max Planck genome Center Cologne	(Brisevac et al. RosFM/RosNM paper)
Ros-2NM	Roscoff, France	48° 43' 40'' N; 3° 59' 06'' W	2013	24	Tobias Kaiser	Illumina HiSeq3000, 2x150 bp, Max Planck genome Center Cologne	(Brisevac et al. RosFM/RosNM paper)
Plou-2NM	Plouguerneau, France	48° 37' 52'' N; 4° 30' 35'' W	2013	23	Tobias Kaiser	8 individuals ("C8W38ANXX") on HiSeq2000 (?), 2x125bp at Vienna Biocenter NGS facility; other 14 individuals on Illumina HiSeq3000, 2x150 bp, Max Planck genome Center Cologne	This study
Jean-2NM	St. Jean-de-Luz	43° 24' 50'' N; 1° 39' 45'' W	2009	24	Tobias Kaiser	Illumina HiSeq3000, 2x150 bp, Max Planck genome Center Cologne	This study
Vigo-2NM	Vigo, Spain	42°12' 05'' N; 8°47' 05'' W	2005	23	Tobias Kaiser	Illumina HiSeq3000, 2x150 bp, Max Planck genome Center Cologne	This study
