## Supplemental Table S7 for "Genetic analysis of a phenotypic loss in the mechanosensory entrainment of a circalunar clock"

### Sheet: Sheet1
BayPass	QTL	Dmel gene name	Cluma gene name	Molecular function
		inactive	(mn)_inactive_(iav)	Mechanoreceptor; TRP channel
		nanchung	(mn)_nanchung_(nan)	Mechanoreceptor;TRP channel
		painless	(mn)_painless_(pain)	Mechanoreceptor;TRP channel
			(mn)_painless_like_1_(painl1)
			(mn)_painless_like2_(painl2)
			(mn)_painless_like_3_(painl3)
			(mn)_painless_like_4_(painl4)
			(mn)_painless_like_5_(painl5)
			(mn)_painless_like_6_(painl6)
			(mn)_painless_like_7_(painl7)
		pyrexia	(mn)_pyrexia_(pyx)	Mechanoreceptor;TRP channel
1 SNP	CIM CHR2	alan shepard	(sp)_putative_Protein_alan_shepard	RNA/DNA binding protein that regulates alternative splicing
1 SNP	CIM CHR3	escargot	(mn)_snail_like_1_CG000103	Snail-type transcription factor
			(mn)_snail_like_2_CG000156
1 SNPs	fitqtl CHR2	broad	(nr)_putative_broad-complex_core_protein (dmel)_putative_broad	DNA-binding transcription repressor activity and RNA polymerase II transcription regulatory region sequence-specific DNA binding activity
5 SNPs		cryptochrome	(mn)_DNA_photolyase_class-1_family_cryptochrome_1_(cry1)	Blue light-dependent regulator, transcriptional repressor
		CG10543	(pfam)_zf-C2H2_domain_containing_protein_CLUMA_CG020198	Predicted to have DNA-binding transcription factor activity
			MANY MORE!
		CG3857	CLUMA_CG021217	Involved in nonsense-mediated decay (NMD) of mRNAs containing premature stop codons
		jim lovell	(sp)_putative_Protein_jim_lovell	DNA binding
		Pendulin	(sp)_putative_Importin_subunit_alpha_CLUMA_CG006479 (dmel)_putative_pendulin	nuclear import signal receptor activity; nuclear localization sequence binding
		Connector of kinase to AP-1	(sp)_putative_Striatin-3 (dmel)_putative_connector_of_kinase_to_AP-1 (pfam)_WD40_domain_containing_protein	protein kinase binding activity
1 SNP	fitqtl CHR3	nemo	(mn)_Atypical_mitogen_activated_protein_kinase_nemo_(nmo)	kinase; roles in numerous developmental processes
		discs large 1	(mn)_Guanylate kinase_discs_large_1_(dlg1)	guanylate kinase activity; neuronal differentiation and organization
		Homeodomain interacting protein kinase	(mn)_Homeodomain_interacting_protein_kinase_(Hipk)	Protein kinase; modulate signaling pathways including Wingless, Notch, Hippo, Hedgehog, JNK, and cell death
		Pigment-dispersing factor	(mn)_Pigment-dispersing_factor(Pdf)	Neuropeptide; circadian rhythms
		Pigment-dispersing factor receptor	(mn)_Pigment-dispersing_factor_receptor_(Pdfr)	Neuropeptide receptor; circadian rhythms
		Nucleoporin 205kD	(sp)_putative_Nuclear_pore_complex_protein_Nup205	nuclear pore complex (NPC) assembly and maintenance
		CG34353	(nr)_putative_hemicentin-1_CLUMA_CG002219 (pfam)_I-set_domain_containing_protein	Predicted to have axon guidance receptor activity
		CG6330	(nr)_putative_uridine_phosphorylase_1	Predicted to have uridine phosphorylase activity
		Chloride intracellular channel	(mn)_Chloride_intracellular_channel_(Clic)	Chloride intracellular channel
		white	(mn)_ABCG_ATP-binding_cassette_transporter_white_(w)	ABCG2 class of transporters
6 SNPs	CIM CHR2	CG32100	CLUMA_CG022363	Molecular function unknown
		Coiled-coil domain containing protein 151	(nr)_putative_coiled-coil_domain-containing_protein_151 (dmel)_putative_Coiled-coil_domain_containing_protein_151	Molecular function unknown
		lethal (3) L1231	(pfam)_zf-C3Hc3H_domain_containing_protein (pfam)_zf-C3Hc3H_domain_containing_protein	Molecular function unknown
		yuri gagarin	NONE!	Molecular function unknown
