## Supplemental Table S11 for "Genetic analysis of a phenotypic loss in the mechanosensory entrainment of a circalunar clock"

### Sheet: Sheet1
	Backcross						Intercross
Genotype per crossing generation	Parent		Generation 1		Generation 2		Parent		Generation 1		Generation 2
	P-1 (strain 1)	P-2 (strain 2)	F1-1 (hetero)	BC (strain 1)	BC-1 (strain 1)	BC-2 (hetero)	P-1 (strain 1)	P-2 (strain 2)	F1-1 (hetero)	F1-2 (hetero)	F2-1 (strain 1)	F2-2 (hetero)	F2-3 (strain 2)
Recombination matrix genotype	AA	BB	AB	AA	AA	AB	AA	BB	AB	AB	AA	AB	BB
Informative variants RAD sequencing GATK-called genotype	0/0	1/1	0/1	0/0	0/0	0/1	0/0	1/1	0/1	0/1	0/0	0/1	1/1
	0/0	1/1	0/1	1/1	0/1	0/0	1/1	0/0	0/1	0/1	1/1	0/1	0/0
	1/1	0/0	0/1	0/0	0/0	0/1	0/1	0/0	0/1	0/1	1/1	0/1	0/0
	1/1	0/0	0/1	1/1	0/1	0/0	0/1	1/1	0/1	0/1	0/0	0/1	1/1
	0/1	1/1	0/1	0/0	0/0	0/1	0/0	0/1	0/1	0/1	0/0	0/1	1/1
	0/1	1/1	0/1	1/1	0/1	0/0	1/1	0/1	0/1	0/1	1/1	0/1	0/0
	0/1	0/0	0/1	0/0	0/0	0/1
	0/1	0/0	0/1	1/1	0/1	0/0
	0/0	0/1	0/1	0/0	0/0	0/1
	0/0	0/1	0/1	1/1	0/1	0/0
	1/1	0/1	0/1	0/0	0/0	0/1
	1/1	0/1	0/1	1/1	0/1	0/0
	0/1	0/1	0/1	0/0	0/0 or 0/1*	0/0 or 0/1*
	0/1	0/1	0/1	1/1	0/0 or 0/1*	0/0 or 0/1*
* Inferred using consistency genotype assignment - script 2
